# Abundance, diversity and evolution of tyrosinase enzymes involved in the adhesive systems of mussels and tubeworms

**DOI:** 10.1101/2024.07.05.602216

**Authors:** Emilie Duthoo, Jérôme Delroisse, Barbara Maldonado, Fabien Sinot, Cyril Mascolo, Ruddy Wattiez, Pascal Jean Lopez, Cécile Van de Weerdt, Matthew J. Harrington, Patrick Flammang

## Abstract

The blue mussel (*Mytilus edulis*) and the honeycomb tubeworm (*Sabellaria alveolata*) have evolved similar adhesive systems to cope with the hydrodynamic conditions of the intertidal environment where they live. Both organisms can establish a permanent adhesion through the secretion of adhesive proteins rich in DOPA (3,4-dihydroxyphenylalanine), a post-translationally modified amino acid playing essential roles in interfacial adhesion and bulk cohesion. DOPA is produced by the hydroxylation of tyrosine residues by tyrosinase enzymes, which can also in some cases oxidise it further into dopaquinone Compared to the detailed knowledge available on mussel and tubeworm adhesive proteins, little information exists about the tyrosinases involved in their adhesive systems. By combining different molecular analyses, a catalogue of tyrosinase candidates potentially involved in the adhesive systems of *M. edulis* and *S. alveolata* was identified. Some of these candidates were shown to be expressed in the adhesive glands by *in situ* hybridization, with a high gland-specificity in mussels but not in tubeworms. The diversity of tyrosinases highlighted in the two species suggests the coexistence of different functions (monophenol monooxygenase or catechol oxidase activity) or different substrate specificities. However, the exact role of the different enzymes needs to be further investigated. Phylogenetic analyses support the hypothesis of independent expansions and parallel evolution of tyrosinases involved in adhesive protein maturation in both lineages, supporting the convergent evolution of their DOPA-based adhesion.
