## Supplementary material for "Abundance, diversity and evolution of tyrosinase enzymes involved in the adhesive systems of mussels and tubeworms": Suppl table 1

### Sheet: Feuil1
List of the tyrosinase protein sequences retrieved from the NCBI database and used for the CLANS analysis and phylogenetic analysis. The reference sequences used in the BLAST analyses are highlighted in bold
Phylum	Species	Protein annotation	NCBI accession number	Clade in phylogenetic tree		Phylum	Species	Protein annotation	NCBI accession number	Clade in phylogenetic tree		Phylum	Species	Protein annotation	NCBI accession number	Clade in phylogenetic tree		Phylum	Species	Protein annotation	NCBI accession number
Mollusca	Pecten maximus	tyrosinase-like_protein_1	XP_033755048.1	4		Brachiopoda	Lingula anatina	uncharacterized_protein_LOC106156826	XP_013387708.1	5		Annelida	Phragmatopoma californica	tyrosinase-like_protein_1	AEY94428.2	5		Platyhelminthes	Fasciola gigantica	Tyrosinase	TPP62724.1
Mollusca	Echinostoma caproni	unnamed_protein_product	VDP93994.1			Brachiopoda	Lingula anatina	uncharacterized_protein_LOC106164473	XP_013397858.1	5		Annelida	Capitella teleta	hypothetical_protein_CAPTEDRAFT_17975	ELU13195.1	5		Platyhelminthes	Fasciola hepatica	Tyrosinase	THD26450.1
Mollusca	Crassostrea virginica	putative_tyrosinase-like_protein_tyr-3	XP_022343020.1	3		Brachiopoda	Lingula anatina	putative_tyrosinase-like_protein_tyr-3	XP_013382611.1	5		Annelida	Capitella teleta	hypothetical_protein_CAPTEDRAFT_34168	ELT93343.1	5		Platyhelminthes	Paragonimus westermani	Tyrosinase	KAA3673305.1
Mollusca	Octopus bimaculoides	PREDICTED_hemocyanin_G-type_units_Oda_to_Odg-like_partial	XP_014787775.1			Brachiopoda	Lingula anatina	putative_tyrosinase-like_protein_tyr-3	XP_023931892.1	5		Annelida	Capitella teleta	hypothetical_protein_CAPTEDRAFT_212520	ELU00527.1_	5		Platyhelminthes	Echinostoma caproni	unnamed_protein_product	VDP90630.1
Mollusca	Lingula anatina	uncharacterized_protein_LOC106153243	XP_013382548.1	4		Brachiopoda	Lingula anatina	kielin/chordin-like_protein_isoform_X3	XP_013412593.1	5		Annelida	Sabellaria alveolata	comp275725_c0_seq1		5		Platyhelminthes	Schistocephalus solidus	unnamed_protein_product	VDM01621.1
Mollusca	Octopus bimaculoides	hypothetical_protein_OCBIM_22031096mg	KOF78230.1			Brachiopoda	Lingula anatina	kielin/chordin-like_protein_isoform_X2	XP_013412584.1	5		Annelida	Sabellaria alveolata	comp264814_c0_seq1		5		Platyhelminthes	Opisthorchis viverrini	hypothetical_protein_T265_08937	XP_009173140.1
Mollusca	Biomphalaria glabrata	PREDICTED_uncharacterized_protein_LOC106054541	XP_013065895.1	3		Brachiopoda	Lingula anatina	kielin/chordin-like_protein_isoform_X1	XP_013412576.1	5		Annelida	Sabellaria alveolata	comp274293_c0_seq4		5		Platyhelminthes	Opisthorchis viverrini	hypothetical_protein_T265_08937	KER23131.1
Mollusca	Pecten maximus	tyrosinase-like_protein	XP_033755084.1	4		Brachiopoda	Lingula anatina	putative_tyrosinase-like_protein_tyr-3	XP_013394952.1	5		Annelida	Sabellaria alveolata	comp278284_c0_seq2		5		Platyhelminthes	Paragonimus westermani	Tyrosinase	KAA3673586.1
Mollusca	Pecten maximus	putative_tyrosinase-like_protein_tyr-3	XP_033748667.1	4		Brachiopoda	Lingula anatina	putative_tyrosinase-like_protein_tyr-3	XP_023931758.1	5		Annelida	Sabellaria alveolata	comp275139_c0_seq1		5		Platyhelminthes	Paragonimus westermani	Tyrosinase	AJE29953.1
Mollusca	Mizuhopecten yessoensis	tyrosinase-like_protein_1	XP_021373743.1	4								Annelida	Sabellaria alveolata	comp260293_c0_seq1		5		Platyhelminthes	Clonorchis sinensis	Tyrosinase	AGG11800.1
Mollusca	Leptochiton alascensis	hemocyanin_fg_partial	CAQ30428.1									Annelida	Sabellaria alveolata	comp276298_c0_seq1		5		Platyhelminthes	Clonorchis sinensis	Tyrosinase	GAA32069.2
Mollusca	Megathura crenulata	RecName_Full_Hemocyanin_2-c_chain_AltName_Full_KLH2-c	P81732.1									Annelida	Sabellaria alveolata	comp240522_c0_seq1		5		Platyhelminthes	Spirometra erinaceieuropaei	tyrosinase_precursor	AGC74039.1
Mollusca	Pecten maximus	uncharacterized_protein_LOC117341979	XP_033759787.1	3								Annelida	Sabellaria alveolata	comp261171_c0_seq1		5		Platyhelminthes	Opisthorchis felineus	hypothetical_protein_CRM22_008471	TGZ60516.1
Mollusca	Pecten maximus	uncharacterized_protein_LOC117337729	XP_033754718.1	3								Annelida	Sabellaria alveolata	comp277654_c0_seq1		5		Platyhelminthes	Opisthorchis felineus	hypothetical_protein_CRM22_008471	TGZ60513.1
Mollusca	Fasciolopsis buski	Tyrosinase	KAA0195062.1									Annelida	Sabellaria alveolata	comp270930_c0_seq2		5		Platyhelminthes	Opisthorchis viverrini	common_central_domain_of_tyrosinase	OON23212.1
Mollusca	Opisthorchis felineus	hypothetical_protein_CRM22_010379	TGZ55461.1									Annelida	Sabellaria alveolata	comp239180_c0_seq1		5		Platyhelminthes	Opisthorchis viverrini	hypothetical_protein_T265_07190	XP_009170910.1
Mollusca	Ruditapes philippinarum	tyrosinase	QBC75368.1	3								Annelida	Sabellaria alveolata	comp297009_c0_seq1		5		Platyhelminthes	Opisthorchis viverrini	hypothetical_protein_T265_07190	KER25311.1
Mollusca	Dibothriocephalus latus	unnamed_protein_product	VDN11547.1									Annelida	Sabellaria alveolata	comp275276_c0_seq1		5		Platyhelminthes	Schmidtea mediterranea	Tyrosinase	AFC87780.1
Mollusca	Crassostrea virginica	tyrosinase-like_protein_1	XP_022344831.1	4								Annelida	Sabellaria alveolata	comp279307_c0_seq1		5		Platyhelminthes	Fasciola hepatica	Tyrosinase	THD27125.1
Mollusca	Crassostrea virginica	tyrosinase-like_protein_1	XP_022344830.1	4								Annelida	Sabellaria alveolata	comp272437_c0_seq1		5		Platyhelminthes	Opisthorchis felineus	hypothetical_protein_CRM22_007664	TGZ62022.1
Mollusca	Mizuhopecten yessoensis	uncharacterized_protein_LOC110441431	XP_021340235.1	3								Annelida	Sabellaria alveolata	comp276771_c7_seq1		5		Platyhelminthes	Opisthorchis felineus	hypothetical_protein_CRM22_008471	TGZ60517.1
Mollusca	Mizuhopecten yessoensis	tyrosinase-like_protein_1	XP_021373732.1	4								Annelida	Sabellaria alveolata	comp248023_c0_seq1		5		Platyhelminthes	Schistosoma mansoni	tyrosinase_1_precursor	AAP93838.1
Mollusca	Mizuhopecten yessoensis	Tyrosinase-like_protein_1	OWF55163.1	4								Annelida	Sabellaria alveolata	comp248023_c0_seq2		5		Platyhelminthes	Fasciolopsis buski	Tyrosinase	KAA0200865.1
Mollusca	Mizuhopecten yessoensis	Tyrosinase-like_protein_1	OWF55157.1	4								Annelida	Sabellaria alveolata	comp269290_c0_seq1		5		Platyhelminthes	Opisthorchis felineus	hypothetical_protein_CRM22_007664	TGZ62023.1
Mollusca	Mytilus galloprovincialis	tyrosinase-like_tyr-3_protein_partial	OPL33388.1	3								Annelida	Sabellaria alveolata	comp262338_c0_seq2		5		Platyhelminthes	Schistosoma japonicum	Tyrosinase	TNN19256.1
Mollusca	Meretrix meretrix	tyrosinase	ALG64484.1									Annelida	Sabellaria alveolata	comp280500_c0_seq1		5		Platyhelminthes	Opisthorchis felineus	hypothetical_protein_CRM22_008471	TGZ60515.1_
Mollusca	Pecten maximus	LOW_QUALITY_PROTEIN_uncharacterized_protein	XP_033754771.1	3								Annelida	Sabellaria alveolata	comp275741_c1_seq3		5		Platyhelminthes	Opisthorchis felineus	hypothetical_protein_CRM22_008471	TGZ60514.1
Mollusca	Arion vulgaris	hemocyanin_alphaN_partial	AYO86689.1									Annelida	Sabellaria alveolata	comp284148_c1_seq1		5		Platyhelminthes	Schistosoma curassoni	unnamed_protein_product	VDO70797.1
Mollusca	Mytilus coruscus	byssal_tyrosinase-like_protein-1_precursor	AKI87982.1	4								Annelida	Sabellaria alveolata	comp275549_c0_seq1		5		Platyhelminthes	Clonorchis sinensis	Tyrosinase	GAA48883.1
Mollusca	Cryptoplax iredalei	hemocyanin_fg_partial	CAQ64602.1									Annelida	Sabellaria alveolata	comp273963_c1_seq12		5		Platyhelminthes	Clonorchis sinensis	tyrosinase_partial	GAA54899.1
Mollusca	Crassostrea gigas	putative_tyrosinase-like_protein_tyr-3	XP_011428737.2	3								Annelida	Sabellaria alveolata	comp274046_c0_seq2		5		Platyhelminthes	Clonorchis sinensis	Tyrosinase	AGG11797.1
Mollusca	Cepaea nemoralis	tyrosinase	QHF16623.1	3								Annelida	Sabellaria alveolata	comp266599_c0_seq1		5		Platyhelminthes	Fasciolopsis buski	hypothetical_protein_FBUS_02203	KAA0183861.1
Mollusca	Arion vulgaris	hemocyanin_beta_partial	AYO86690.1									Annelida	Phragmatopoma caudata	contig4434		5		Platyhelminthes	Schistosoma mattheei	unnamed_protein_product	VDP80120.1
Mollusca	Crassostrea virginica	uncharacterized_protein_LOC111138284	XP_022345870.1	4								Annelida	Lanice conchilega	S2543274_1775_16803_2358412+_2297518+		5		Platyhelminthes	Opisthorchis viverrini	hypothetical_protein_T265_07191	XP_009170911.1
Mollusca	Mizuhopecten yessoensis	putative_tyrosinase-like_protein_tyr-3_isoform_X2	XP_021358024.1	3								Annelida	Capitella teleta	17975_tyrosinase		5		Platyhelminthes	Opisthorchis viverrini	hypothetical_protein_T265_07191	KER25310.1
Mollusca	Mizuhopecten yessoensis	putative_tyrosinase-like_protein_tyr-3_isoform_X2	XP_021358023.1	3								Annelida	Capitella teleta	212520_tyrosinase		5		Platyhelminthes	Schistosoma margrebowiei	unnamed_protein_product	VDO63150.1
Mollusca	Mizuhopecten yessoensis	putative_tyrosinase-like_protein_tyr-3_isoform_X2	XP_021358022.1	3								Annelida	Capitella teleta	34168_tyrosinase		5		Platyhelminthes	Clonorchis sinensis	Tyrosinase	AGG11799.1
Mollusca	Mizuhopecten yessoensis	putative_tyrosinase-like_protein_tyr-3_isoform_X1	XP_021358021.1	3								Annelida	Owenia fusiformis	unnamed protein product, partial	CAH1800671.1	5		Platyhelminthes	Fasciola gigantica	hypothetical_protein_FGIG_00523	TPP64061.1
Mollusca	Mizuhopecten yessoensis	tyrosinase-like_protein_2	XP_021356567.1	4								Annelida	Owenia fusiformis	unnamed protein product, partial	CAH1798194.1/OFUSG01874.1	3		Platyhelminthes	Opisthorchis felineus	hypothetical_protein_CRM22_008472	TGZ60520.1
Mollusca	Mizuhopecten yessoensis	uncharacterized_protein_LOC110463727	XP_021374225.1	3								Annelida	Owenia fusiformis	unnamed protein product, partial	CAH1798193.1/OFUSG01875.1	3		Platyhelminthes	Schistosoma mansoni	LOW_QUALITY_PROTEIN_tyrosinase_precursor	XP_018645641.1
Mollusca	Mizuhopecten yessoensis	tyrosinase-like_protein_1	XP_021374165.1	4								Annelida	Owenia fusiformis	unnamed protein product, partial	CAH1798170.1/OFUSG01875.2	3		Platyhelminthes	Clonorchis sinensis	Tyrosinase	GAA48882.1
Mollusca	Mizuhopecten yessoensis	tyrosinase-like_protein_1	OWF55162.1	4								Annelida	Owenia fusiformis	unnamed protein product	CAH1784207.1/OFUSG01895.1	3		Platyhelminthes	Trichobilharzia regenti	unnamed_protein_product_partial	VDP97567.1
Mollusca	Mizuhopecten yessoensis	tyrosinase-like_protein_tyr-3	OWF48970.1	4								Annelida	Owenia fusiformis	unnamed protein product	CAH1783639.1/OFUSG06333.1	3		Platyhelminthes	Macrostomum lignano	hypothetical_protein_BOX15_Mlig016084g1	PAA61680.1
Mollusca	Mizuhopecten yessoensis	tyrosinase-like_protein_tyr-3	OWF48214.1	3								Annelida	Owenia fusiformis	unnamed protein product, partial	CAH1786161.1/OFUSG06827.1	3		Platyhelminthes	Opisthorchis viverrini	hypothetical_protein_T265_06081	XP_009169523.1
Mollusca	Crassostrea virginica	LOW_QUALITY_PROTEIN_tyrosinase-like_protein_1	XP_022342639.1	4								Annelida	Owenia fusiformis	unnamed protein product	CAH1802055.1/OFUSG08049.1	5		Platyhelminthes	Opisthorchis viverrini	hypothetical_protein_T265_06081	KER26719.1
Mollusca	Crassostrea virginica	LOW_QUALITY_PROTEIN_tyrosinase-like_protein_1	XP_022303598.1	4								Annelida	Owenia fusiformis	unnamed protein product	CAH1800668.1/OFUSG15235.1	3		Platyhelminthes	Macrostomum lignano	hypothetical_protein_BOX15_Mlig003779g1	PAA55175.1
Mollusca	Mizuhopecten yessoensis	putative_tyrosinase-like_protein_tyr-3_isoform_X3	XP_021358025.1	3								Annelida	Owenia fusiformis		OFUSG23935.1	3		Platyhelminthes	Paragonimus westermani	Tyrosinase	KAA3673585.1
Mollusca	Crassostrea gigas	tyrosinase_precursor	NP_001292221.1	4								Annelida	Owenia fusiformis		OFUSG23939.1	3		Platyhelminthes	Opisthorchis viverrini	common_central_domain_of_tyrosinase	OON23210.1
Mollusca	Crassostrea gigas	uncharacterized_protein_LOC105329903	XP_011429695.1	3								Annelida	Owenia fusiformis		OFUSG23944.1	3		Platyhelminthes	Macrostomum lignano	hypothetical_protein_BOX15_Mlig016084g2	PAA79890.1
Mollusca	Lottia gigantea	hypothetical_protein_LOTGIDRAFT_234481	XP_009060729.1									Annelida	Owenia fusiformis		OFUSG23948.1	3		Platyhelminthes	Schistosoma japonicum	tyrosinase_2	AFR43576.1
Mollusca	Crassostrea gigas	putative_tyrosinase	AIJ00003.1	4								Annelida	Riftia pachyptila	RPACG00000011538.1_tyrosinase	OFUSG23950.1	3		Platyhelminthes	Schistosoma japonicum	SJCHGC06782_protein	AAW24636.1
Mollusca	Lottia gigantea	hypothetical_protein_LOTGIDRAFT_234481	ESO88681.1									Annelida	Riftia pachyptila	RPACG00000027217.1_tyrosinase		5		Platyhelminthes	Schistosoma bovis	Tyrosinase	RTG89289.1
Mollusca	Plaxiphora aurata	hemocyanin_fg_partial	CAQ64611.1									Annelida	Riftia pachyptila	RPACG00000030100.1_tyrosinase		5		Platyhelminthes	Schistosoma curassoni	unnamed_protein_product	VDO64805.1
Mollusca	Nierstraszella lineata	hemocyanin_fg_partial	CAQ30427.1									Annelida	Oasisia alvinae	OALVG00000003254.1_tyrosinase		5		Platyhelminthes	Schistosoma curassoni	unnamed_protein_product	VDP65479.1
Mollusca	Hanleyella oldroydi	hemocyanin_fg_partial	CAQ30430.1									Annelida	Oasisia alvinae	OALVG00000014001.1_tyrosinase		5		Platyhelminthes	Schistosoma margrebowiei	unnamed_protein_product	VDO89957.1
Mollusca	Pomacea canaliculata	LOW_QUALITY_PROTEIN_kielin/chordin-like_protein	XP_025096944.1									Annelida	Oasisia alvinae	OALVG00000021346.1_Kielin/chordin-like protein				Platyhelminthes	Schistosoma haematobium	tyrosinase_precursor	XP_012792748.1
Mollusca	Crassostrea gigas	tyrosinase-like_protein_1	XP_034313327.1	4								Annelida	Oasisia alvinae	OALVG00000021346.2_Kielin/chordin-like protein				Platyhelminthes	Schistocephalus solidus	unnamed_protein_product	VDM00623.1
Mollusca	Pecten maximus	tyrosinase-like_protein_1	XP_033755033.1	4								Annelida	Phragmatopoma caudata	tyrosinase_S2254954		5		Platyhelminthes	Schistosoma mansoni	tyrosinase_precursor	XP_018650921.1
Mollusca	Octopus sinensis	kielin/chordin-like_protein_isoform_X1	XP_029633495.1									Annelida	Phragmatopoma caudata	tyrosinase_contig6350		5		Platyhelminthes	Schistosoma mansoni	tyrosinase_2_precursor	AAW21822.1
Mollusca	Mytilus galloprovincialis	catechol_oxidase	QAA78616.1	4														Platyhelminthes	Sparganum proliferum	unnamed_protein_product	VZI21187.1
Mollusca	Pomacea canaliculata	putative_tyrosinase-like_protein_tyr-3	XP_025114901.1	3														Platyhelminthes	Schistosoma japonicum	Tyrosinase	TNN09785.1
Mollusca	Mesochaetopterus taylori	hemocyanin_partial	AWK28002.1															Platyhelminthes	Schistosoma japonicum	tyrosinase_1	ACU68955.1
Mollusca	Pomacea canaliculata	hypothetical_protein_C0Q70_18815	PVD20657.1	3														Platyhelminthes	Schistosoma japonicum	SJCHGC02721_protein	AAW26996.1
Mollusca	Crassostrea virginica	uncharacterized_protein_LOC111134564_isoform_X2	XP_022339403.1	3														Platyhelminthes	Opisthorchis viverrini	common_central_domain_of_tyrosinase	OON20329.1
Mollusca	Crassostrea virginica	uncharacterized_protein_LOC111134564_isoform_X1	XP_022339402.1	3
Mollusca	Octopus bimaculoides	PREDICTED_kielin/chordin-like_protein_partial	XP_014790040.1
Mollusca	Octopus bimaculoides	PREDICTED_putative_tyrosinase-like_protein_tyr-1_partial	XP_014790640.1	3
Mollusca	Octopus bimaculoides	hypothetical_protein_OCBIM_22036397mg_partial	KOF96084.1
Mollusca	Pinctada maxima	tyrosinase_A3	AHZ34288.1	3
Mollusca	Schizoplax brandtii	hemocyanin_fg_partial	CAQ64612.1
Mollusca	Pecten maximus	tyrosinase-like_protein_1	XP_033755087.1	4
Mollusca	Crassostrea virginica	tyrosinase-like_protein_1	XP_022308104.1	1
Mollusca	Mizuhopecten yessoensis	uncharacterized_protein_LOC110467506	XP_021380385.1	3
Mollusca	Mizuhopecten yessoensis	tyrosinase-like_protein_tyr-3	OWF37387.1	3
Mollusca	Biomphalaria glabrata	hemocyanin-like_1	APD77451.1
Mollusca	Biomphalaria glabrata	hemocyanin-like_1	APD77450.1
Mollusca	Biomphalaria glabrata	hemocyanin-like_1	APD77449.1
Mollusca	Biomphalaria glabrata	hemocyanin-like_1	APD77448.1
Mollusca	Leptochiton asellus	tyrosinase_B	AMB26747.1
Mollusca	Octopus bimaculoides	PREDICTED_tyrosinase-like	XP_014779110.1
Mollusca	Octopus bimaculoides	hypothetical_protein_OCBIM_22029988mg	KOF79044.1
Mollusca	Biomphalaria glabrata	PREDICTED_hemocyanin_G-type_units_Oda_to_Odg-like_isoform_X3	XP_013090532.1
Mollusca	Biomphalaria glabrata	PREDICTED_hemocyanin_G-type_units_Oda_to_Odg-like_isoform_X2	XP_013090530.1
Mollusca	Biomphalaria glabrata	PREDICTED_hemocyanin_G-type_units_Oda_to_Odg-like_isoform_X1	XP_013090529.1
Mollusca	Loricella angasi	hemocyanin_fg_partial	CAQ64606.1
Mollusca	Falcidens crossotus	hemocyanin_fgh_partial	CAQ30425.1
Mollusca	Pecten maximus	tyrosinase-like_protein_1	XP_033755086.1	4
Mollusca	Pecten maximus	putative_tyrosinase-like_protein_tyr-3_isoform_X1	XP_033755052.1	3
Mollusca	Pecten maximus	uncharacterized_protein_LOC117337538	XP_033754453.1	3
Mollusca	Mizuhopecten yessoensis	Tyrosinase-like_protein_1	OWF55131.1	4
Mollusca	Leptochiton asellus	tyrosinase_A	AMB26746.1
Mollusca	Octopus bimaculoides	hypothetical_protein_OCBIM_22033883mg_partial	KOF96748.1	3
Mollusca	Pinctada imbricata	tyrosinase-like_protein_tyr-1	AGR88240.1	3
Mollusca	Megathura crenulata	Chain_B_Hemocyanin_1	3QJO_B
Mollusca	Megathura crenulata	Chain_A_Hemocyanin_1	3QJO_A
Mollusca	Cyanoplax hartwegii	hemocyanin_fg_partial	CAQ64601.1
Mollusca	Megathura crenulata	Chain_B_Hemocyanin_1	3L6W_B
Mollusca	Megathura crenulata	Chain_A_Hemocyanin_1	3L6W_A
Mollusca	Enteroctopus dofleini	Chain_B_Hemocyanin	1JS8_B
Mollusca	Enteroctopus dofleini	Chain_A_Hemocyanin	1JS8_A
Mollusca	Octopus sinensis	uncharacterized_protein_LOC115209860	XP_029634295.1	3
Mollusca	Mizuhopecten yessoensis	tyrosinase-like_protein_1	XP_021374237.1	4
Mollusca	Biomphalaria glabrata	hemocyanin-like_1_partial	APD77447.1
Mollusca	Nuttallochiton mirandus	hemocyanin_fg_partial	CAQ64609.1
Mollusca	Notoplax conica	hemocyanin_fg_partial	CAQ64607.1
Mollusca	Enteroctopus dofleini	hemocyanin_partial	AAA29390.1
Mollusca	Pecten maximus	putative_tyrosinase-like_protein_tyr-3_isoform_X2	XP_033755053.1	3
Mollusca	Chiton magnificus	hemocyanin_fg_partial	CAQ64600.1
Mollusca	Crassostrea gigas	uncharacterized_protein_LOC105322370	XP_034305912.1	5
Mollusca	Lottia gigantea	hypothetical_protein_LOTGIDRAFT_166196	XP_009061494.1	3
Mollusca	Pinctada maxima	tyrosinase_B4_partial	AHZ34295.1	4
Mollusca	Lottia gigantea	hypothetical_protein_LOTGIDRAFT_166196	ESO87893.1	3
Mollusca	Acanthochitona fascicularis	hemocyanin_fg_partial	CAQ64615.1
Mollusca	Tonicia chilensis	hemocyanin_fg_partial_	CAQ64614.1
Mollusca	Lepidochitona cinerea	hemocyanin_fg_partial	CAQ64604.1
Mollusca	Lepidozona radians	hemocyanin_fg_partial	CAQ64603.1
Mollusca	Pecten maximus	tyrosinase-like_protein_2_	XP_033748673.1	4
Mollusca	Crassostrea virginica	tyrosinase-like_protein_1	XP_022336494.1	4
Mollusca	Crassostrea virginica	uncharacterized_protein_LOC105321402	XP_034307863.1	5
Mollusca	Pecten maximus	uncharacterized_protein_LOC117321501	XP_033731809.1	3
Mollusca	Crassostrea virginica	uncharacterized_protein_LOC111137992_isoform_X2	XP_022345443.1	4
Mollusca	Crassostrea virginica	tyrosinase-like_protein_1_isoform_X1	XP_022345442.1	4
Mollusca	Octopus bimaculoides	PREDICTED_putative_tyrosinase-like_protein_tyr-1	XP_014788111.1	3
Mollusca	Octopus bimaculoides	hypothetical_protein_OCBIM_22012165mg	KOF66475.1	3
Mollusca	Biomphalaria glabrata	PREDICTED_putative_tyrosinase-like_protein_tyr-1	XP_013078960.1	3
Mollusca	Biomphalaria glabrata	PREDICTED_putative_tyrosinase-like_protein_tyr-1	XP_013078952.1	3
Mollusca	Biomphalaria glabrata	PREDICTED_putative_tyrosinase-like_protein_tyr-1	XP_013078946.1	3
Mollusca	Octopus sinensis	putative_tyrosinase-like_protein_tyr-1_isoform_X1	XP_029634080.1	3
Mollusca	Azumapecten farreri	tyrosinase_2	ASR73341.1	3
Mollusca	Mizuhopecten yessoensis	uncharacterized_protein_LOC110463382_isoform_X2	XP_021373594.1	3
Mollusca	Mizuhopecten yessoensis	uncharacterized_protein_LOC110463382_isoform_X1	XP_021373592.1	3
Mollusca	Mizuhopecten yessoensis	tyrosinase-like_protein_2	XP_021356572.1	4
Mollusca	Mizuhopecten yessoensis	uncharacterized_protein_LOC110463673_isoform_X2	XP_021374156.1	4
Mollusca	Mizuhopecten yessoensis	uncharacterized_protein_LOC110463673_isoform_X1	XP_021374148.1	4
Mollusca	Mizuhopecten yessoensis	tyrosinase-like_protein_2	XP_021373709.1	4
Mollusca	Mizuhopecten yessoensis	tyrosinase-like_protein_2	XP_021373699.1	4
Mollusca	Mizuhopecten yessoensis	Tyrosinase-like_protein_1	OWF55161.1	4
Mollusca	Mizuhopecten yessoensis	Tyrosinase-like_protein_2	OWF55150.1	4
Mollusca	Mizuhopecten yessoensis	Tyrosinase-like_protein_3	OWF48968.1	4
Mollusca	Mizuhopecten yessoensis	Tyrosinase-like_protein_3	OWF40759.1	3
Mollusca	Mizuhopecten yessoensis	Tyrosinase	AKE79095.1	4
Mollusca	Crassostrea virginica	tyrosinase-like_protein_1	XP_022342638.1	4
Mollusca	Nuttallina fluxa	hemocyanin_fg_partial	CAQ64608.1
Mollusca	Lorica volvox	hemocyanin_fg_partial	CAQ64605.1
Mollusca	Mesochaetopterus taylori	hemocyanin_partial	AWK28003.1
Mollusca	Azumapecten farreri	Tyrosinase	ACF25906.1	4
Mollusca	Pecten maximus	LOW_QUALITY_PROTEIN_uncharacterized_protein_LOC117328494	XP_033741922.1
Mollusca	Cepaea nemoralis	tyrosinase_related_protein	QHF16624.1	3
Mollusca	Crassostrea virginica	uncharacterized_protein_LOC111110339	XP_022302502.1	5
Mollusca	Azumapecten farreri	tyrosinase_3	ASR73342.1	3
Mollusca	Crassostrea virginica	tyrosinase-like_protein_1	XP_022344540.1	3
Mollusca	Crassostrea virginica	tyrosinase-like_protein_1	XP_022344539.1	3
Mollusca	Mizuhopecten yessoensis	tyrosinase-like_protein_2	XP_021356571.1	4
Mollusca	Mizuhopecten yessoensis	tyrosinase-like_protein_2	OWF48969.1	4
Mollusca	Hyriopsis cumingii	Tyrp-1	APC92582.1	3
Mollusca	Biomphalaria glabrata	PREDICTED_tyrosinase-like_protein	XP_013079394.1	3
Mollusca	Crassostrea gigas	uncharacterized_protein_LOC105320007	XP_011416062.1	3
Mollusca	Stenosemus albus	hemocyanin_fg_partial	CAQ64613.1
Mollusca	Crassostrea gigas	tyrosinase-like_protein_1	XP_011422327.2	4
Mollusca	Octopus bimaculoides	PREDICTED_tyrosinase-like_protein	XP_014773512.1	3
Mollusca	Mizuhopecten yessoensis	Tyrosinase-like_protein_1	OWF55160.1	4
Mollusca	Mytilus coruscus	byssal_tyrosinase-like_protein_2	ANN45959.1	1
Mollusca	Azumapecten farreri	Tyrosinase	AII79419.1	4
Mollusca	Crassostrea gigas	uncharacterized_protein_LOC105326047_isoform_X2	XP_034317538.1
Mollusca	Crassostrea gigas	zonadhesin_isoform_X1	XP_034317537.1
Mollusca	Pecten maximus	uncharacterized_protein_LOC117340764	XP_033758417.1	3
Mollusca	Mizuhopecten yessoensis	tyrosinase-like_protein_1	XP_021374137.1	4
Mollusca	Lottia gigantea	hypothetical_protein_LOTGIDRAFT_160808	XP_009054246.1	3
Mollusca	Lottia gigantea	hypothetical_protein_LOTGIDRAFT_160808	ESO95046.1	3
Mollusca	Aplysia californica	putative_tyrosinase-like_protein_tyr-3	XP_005110244.1	3
Mollusca	Pecten maximus	uncharacterized_protein_LOC117341987	XP_033759801.1	3
Mollusca	Crassostrea virginica	uncharacterized_protein_LOC111103479	XP_022292482.1
Mollusca	Crassostrea virginica	uncharacterized_protein_LOC111103279	XP_022292124.1
Mollusca	Crassostrea virginica	uncharacterized_protein_LOC111133763	XP_022338110.1	3
Mollusca	Octopus bimaculoides	PREDICTED_uncharacterized_protein_LOC106883990_partial	XP_014790639.1	3
Mollusca	Octopus bimaculoides	hypothetical_protein_OCBIM_22021959mg_partial	KOF62750.1
Mollusca	Crassostrea gigas	uncharacterized_protein_LOC105320006	XP_011416061.2	3
Mollusca	Mizuhopecten yessoensis	uncharacterized_protein_LOC110463381_partial	XP_021373591.1	3
Mollusca	Biomphalaria glabrata	hemocyanin-like_1_partial	APD77446.1
Mollusca	Octopus sinensis	tyrosinase-like_protein_1_isoform_X1	XP_029634397.1	3
Mollusca	Biomphalaria glabrata	PREDICTED_putative_tyrosinase-like_protein_tyr-1	XP_013065893.1	3
Mollusca	Haliotis tuberculata	hemocyanin_partial	CAC20588.1
Mollusca	Aplysia californica	TPA_exp_hemocyanin_2_partial	DAC71535.1
Mollusca	Aplysia californica	haemocyanin	CAD88977.1
Mollusca	Haliotis tuberculata	hemocyanin_type_2_protein	CAB62211.1
Mollusca	Aplysia californica	TPA_exp_hemocyanin_1	DAC71534.1
Mollusca	Nucula nucleus	hemocyanin_isoform_1	CAH10286.1
Mollusca	Haliotis tuberculata	hemocyanin_type_1_partial	CAB76379.1
Mollusca	Euprymna scolopes	hemocyanin_subunit_1	AIL00900.1
Mollusca	Haliotis tuberculata	H2_partial	CAC82192.1
Mollusca	Enteroctopus dofleini	hemocyanin_precursor_partial	AAA29391.1
Mollusca	Sepia officinalis	hemocyanin_subunit_3_precursor	AHI88431.1
Mollusca	Megathura crenulata	hemocyanin_1	CAG28309.2
Mollusca	Enteroctopus dofleini	Full=Hemocyanin A-type, units Ode to Odg	P12659.2
Mollusca	Megathura crenulata	keyhole_limpet_hemocyanin1_partial	CAG28307.2
Mollusca	Megathura crenulata	Chain D, HEMOCYANIN KLH1	4BED_D
Mollusca	Megathura crenulata	Chain_B_HEMOCYANIN_KLH1	4BED_B
Mollusca	Pinctada fucata	tyrosinase-like_protein_partial	AMW92817.1	4
Mollusca	Pinctada fucata	tyrosinase-like_protein_1	BAF42771.1	4
Mollusca	Enteroctopus dofleini	hemocyanin_G-type_partial	AAK28276.2
Mollusca	Enteroctopus dofleini	Full=Hemocyanin G-type, units Oda to Odg	O61363.1
Mollusca	Enteroctopus dofleini	hemocyanin_G-type_subunit_partial	AAC39018.1
Mollusca	Sepia officinalis	hemocyanin_subunit_1	ABD47515.1
Mollusca	Enteroctopus dofleini	hemocyanin_A-type_partial	AAU84460.1
Mollusca	Haliotis rubra	hemocyanin_type_2	ANE23705.1
Mollusca	Haliotis rubra	hemocyanin_type_1	ANE23704.1
Mollusca	Euprymna scolopes	hemocyanin_subunit_2	AIL00901.1
Mollusca	Pinctada margaritifera	Full=Tyrosinase-like protein 1; AltName: Full=Tyrosinase 1; Flags: Precursor	H2A0L0.1	4
Mollusca	Pinctada margaritifera	tyrosinase_1	CCE46151.1	4
Mollusca	Sepia officinalis	hemocyanin_subunit_2_partial	ABD47516.1
Mollusca	Cornu aspersum	hemocyanin_beta	AYO86685.1
Mollusca	Sepiella maindroni	hemocyanin	AGV74427.1
Mollusca	Pinctada fucata	tyrosinase	AAZ66340.1	4
Mollusca	Haliotis diversicolor	hemocyanin_isoform_1_partial	ACU00134.1
Mollusca	Pinctada fucata	tyrosinase-like_protein	BAF74507.1	3
Mollusca	Megathura crenulata	hemocyanin_2	CAG28310.1
Mollusca	Megathura crenulata	keyhole_limpet_hemocyanin2	CAG28308.1
Mollusca	Rapana venosa	Chain_C_hemocyanin	1LNL_C
Mollusca	Rapana venosa	Chain_B_hemocyanin	1LNL_B
Mollusca	Rapana venosa	Chain_A_hemocyanin	1LNL_A
Mollusca	Lymnaea stagnalis	Hemocyanin	QCX35557.1
Mollusca	Lymnaea stagnalis	Hemocyanin_2	AYO86692.1
Mollusca	Helix pomatia	hemocyanin_beta	AYO86688.1
Mollusca	Haliotis diversicolor	Chain B, Hemocyanin isoform 1	3J32_B
Mollusca	Haliotis diversicolor	Chain A, Hemocyanin isoform 1	3J32_A
Mollusca	Helix lucorum	hemocyanin_beta-subunit	AEO51766.1
Mollusca	Sepia officinalis	tyrosinase	CAC82191.1	3
Mollusca	Rapana venosa	RecName: Full=Hemocyanin type 2 unit e; AltName: Full=RtH2-e	P83040.1
Mollusca	Crassostrea gigas	uncharacterized_protein_LOC105320008	XP_011416064.2	3
Mollusca	Helix pomatia	hemocyanin_alphaD	AYO86686.1
Mollusca	Octopus bimaculoides	PREDICTED_hemocyanin_G-type_units_Oda_to_Odg-like_partial	XP_014789836.1
Mollusca	Octopus bimaculoides	hypothetical_protein_OCBIM_22020623mg_partial	KOF64862.1
Mollusca	Pinctada maxima	tyrosinase_B5	AHZ34296.1	4
Mollusca	Helix lucorum	hemocyanin_alphaD-subunit	AEO51767.1
Mollusca	Pinctada fucata	tyrosinase-like_protein_2	BAF42772.1	4
Mollusca	Lymnaea stagnalis	hemocyanin_1	AYO86691.1
Mollusca	Crassostrea virginica	uncharacterized_protein_LOC111136100	XP_022342414.1	4
Mollusca	Todarodes pacificus	hemocyanin_subunit_1_partial	BAS69907.1
Mollusca	Crassostrea gigas	uncharacterized_protein_LOC105318244	XP_011413535.2	4
Mollusca	Mizuhopecten yessoensis	Tyrosinase-like_protein_1	OWF55158.1	4
Mollusca	Pinctada maxima	tyrosinase_A2	AHZ34287.1	3
Mollusca	Illex argentinus	tyrosinase_precursor_2	BAC87844.1	3
Mollusca	Illex argentinus	tyrosinase_precursor_1	BAC87843.1	3
Mollusca	Cornu aspersum	hemocyanin_alphaD	AYO86683.1
Mollusca	Lepidochitona cinerea	hemocyanin_partial	CBW46988.1
Mollusca	Crassostrea gigas	uncharacterized_protein_LOC105329902	XP_011429694.2	3
Mollusca	Pomacea canaliculata	LOW_QUALITY_PROTEIN_uncharacterized_protein_LOC112553218	XP_025076084.1	3
Mollusca	Azumapecten farreri	tyrosinase_1	ASR73340.1	3
Mollusca	Pecten maximus	uncharacterized_protein_LOC117331634	XP_033746355.1	3
Mollusca	Pecten maximus	uncharacterized_protein_LOC117327804	XP_033740877.1	3
Mollusca	Pecten maximus	uncharacterized_protein_LOC117327804	XP_033740876.1	3
Mollusca	Pomacea canaliculata	LOW_QUALITY_PROTEIN_putative_tyrosinase-like_protein_tyr-3	XP_025075934.1	3
Mollusca	Mizuhopecten yessoensis	uncharacterized_protein_LOC110454385	XP_021359532.1	3
Mollusca	Mizuhopecten yessoensis	Tyrosinase-like_protein_2	OWF47427.1	3
Mollusca	Nautilus pompilius	haemocyanin_precursor	CAF03590.1
Mollusca	Crassostrea gigas	uncharacterized_protein_LOC105346503	XP_011453423.2	4
Mollusca	Pecten maximus	putative_tyrosinase-like_protein_tyr-3	XP_033755241.1	3
Mollusca	Pomacea canaliculata	LOW_QUALITY_PROTEIN_hemocyanin_G-type_units_Oda_to_Odg-like	XP_025089564.1
Mollusca	Pomacea canaliculata	hypothetical_protein_C0Q70_07590	PVD32161.1
Mollusca	Crassostrea virginica	uncharacterized_protein_LOC111137388	XP_022344538.1	3
Mollusca	Crassostrea virginica	uncharacterized_protein_LOC111137386	XP_022344537.1	3
Mollusca	Mizuhopecten yessoensis	uncharacterized_protein_LOC110463628	XP_021374089.1	4
Mollusca	Mizuhopecten yessoensis	tyrosinase-like_protein_tyr-3	OWF48254.1	3
Mollusca	Octopus bimaculoides	PREDICTED_uncharacterized_protein_LOC106867965	XP_014768533.1	3
Mollusca	Pinctada maxima	tyrosinase_BPmax1_partial	AHZ34297.1	4
Mollusca	Melanoides tuberculata	mega-hemocyanin	AGX25262.1
Mollusca	Melanoides tuberculata	mega-hemocyanin	AGX25261.1
Mollusca	Pinctada imbricata	tyrosinase-like_protein_tyr-2	AGS47960.1	3
Mollusca	Crassostrea gigas	uncharacterized_protein_LOC105323052	XP_034333764.1	3
Mollusca	Crassostrea gigas	uncharacterized_protein_LOC105323052	XP_034333763.1	3
Mollusca	Crassostrea gigas	uncharacterized_protein_LOC105323052	XP_034333762.1	3
Mollusca	Pecten maximus	LOW_QUALITY_PROTEIN_tyrosinase-like_protein_1	XP_033731834.1	3
Mollusca	Phyllochaetopterus prolifica	hemocyanin_partial	AWK28007.2
Mollusca	Pomacea canaliculata	mega-hemocyanin_partial	AYH91737.1
Mollusca	Pomacea canaliculata	hemocyanin_G-type_units_Oda_to_Odg-like	XP_025089796.1
Mollusca	Pomacea canaliculata	hypothetical_protein_C0Q70_07572	PVD32143.1
Mollusca	Pomacea canaliculata	hypothetical_protein_C0Q70_07288	PVD31865.1
Mollusca	Mizuhopecten yessoensis	uncharacterized_protein_LOC110453302	XP_021357867.1
Mollusca	Mizuhopecten yessoensis	uncharacterized_protein_LOC110453302	XP_021357866.1	3
Mollusca	Mizuhopecten yessoensis	uncharacterized_protein_LOC110453302	XP_021357864.1	3
Mollusca	Mizuhopecten yessoensis	uncharacterized_protein_LOC110453302	XP_021357863.1	3
Mollusca	Biomphalaria glabrata	PREDICTED_hemocyanin_G-type_units_Oda_to_Odg-like	XP_013070498.1
Mollusca	Crassostrea gigas	putative_tyrosinase-like_protein_tyr-1	XP_011416067.1	3
Mollusca	Pinctada maxima	tyrosinase_B1.1	AHZ34289.1	3
Mollusca	Pinctada maxima	RecName: Full=Tyrosinase-like protein; AltName: Full=Tyrosinase-2; Flags: Precursor	P86952.1	3
Mollusca	Spirula spirula	hemocyanin_partial	ADT91166.1
Mollusca	Crassostrea virginica	putative_tyrosinase-like_protein_tyr-1	XP_022344552.1	3
Mollusca	Crassostrea virginica	putative_tyrosinase-like_protein_tyr-1	XP_022344551.1	3
Mollusca	Crassostrea virginica	putative_tyrosinase-like_protein_tyr-1	XP_022343351.1	4
Mollusca	Mizuhopecten yessoensis	tyrosinase-like_protein_1_isoform_X1	XP_021354626.1	3
Mollusca	Mizuhopecten yessoensis	Tyrosinase-like_protein	OWF49905.1	3
Mollusca	Octopus bimaculoides	PREDICTED_hemocyanin_units_G_and_H-like_partial	XP_014789967.1
Mollusca	Octopus bimaculoides	hypothetical_protein_OCBIM_22021490mg	KOF64914.1
Mollusca	Elysia chlorotica	hypothetical_protein_EGW08_002888_partial	RUS89368.1	3
Mollusca	Pomacea canaliculata	hypothetical_protein_C0Q70_07464	PVD32038.1
Mollusca	Crassostrea virginica	putative_tyrosinase-like_protein_tyr-1	XP_022344549.1	3
Mollusca	Crassostrea virginica	putative_tyrosinase-like_protein_tyr-1	XP_022344548.1	3
Mollusca	Mizuhopecten yessoensis	tyrosinase-like_protein_1_isoform_X2	XP_021354627.1	3
Mollusca	Biomphalaria glabrata	PREDICTED_uncharacterized_protein_LOC106054522_isoform_X2	XP_013065864.1	3
Mollusca	Biomphalaria glabrata	PREDICTED_uncharacterized_protein_LOC106054522_isoform_X1	XP_013065863.1	3
Mollusca	Megathura crenulata	Chain C, HEMOCYANIN KLH1	4BED_C
Mollusca	Megathura crenulata	Chain A, HEMOCYANIN KLH1	4BED_A
Mollusca	Crassostrea virginica	uncharacterized_protein_LOC111100919	XP_022288803.1	3
Mollusca	Crassostrea virginica	uncharacterized_protein_LOC111100919	XP_022288802.1	3
Mollusca	Crassostrea virginica	uncharacterized_protein_LOC111136737	XP_022343534.1	4
Mollusca	Mizuhopecten yessoensis	putative_tyrosinase-like_protein_tyr-1	XP_021339183.1	3
Mollusca	Mizuhopecten yessoensis	Tyrosinase-like_protein_2	OWF54790.1	3
Mollusca	Spirula spirula	hemocyanin_partial	ADT91164.1
Mollusca	Pecten maximus	tyrosinase-like_protein_1	XP_033754705.1	4
Mollusca	Helix pomatia	hemocyanin_alphaN	AYO86687.1
Mollusca	Crassostrea virginica	LOW_QUALITY_PROTEIN_tyrosinase-like_protein_1	XP_022338442.1	4
Mollusca	Mizuhopecten yessoensis	uncharacterized_protein_LOC110466283_isoform_X2	XP_021378364.1	3
Mollusca	Mizuhopecten yessoensis	uncharacterized_protein_LOC110466283_isoform_X1	XP_021378363.1	3
Mollusca	Mizuhopecten yessoensis	Tyrosinase-like_protein	OWF38462.1	3
Mollusca	Octopus bimaculoides	PREDICTED_LOW_QUALITY_PROTEIN_hemocyanin_G-type_units_Oda_to_Odg-like_partial	XP_014779647.1
Mollusca	Octopus bimaculoides	hypothetical_protein_OCBIM_22003025mg_partial	KOF93985.1	3
Mollusca	Mytilus coruscus	tyrosinase-like_protein-1_partial	AKS48166.1
Mollusca	Pinctada margaritifera	TYRO2_PINMG_RecName_Full_Tyrosinase-like_protein_2_AltName_Full_Tyrosinase_2_Flags_Precursor	H2A0L1.1	4
Mollusca	Pinctada margaritifera	tyrosinase_2	CCE46152.1	4
Mollusca	Crassostrea gigas	uncharacterized_protein_LOC105324830_isoform_X2	XP_034337555.1	4
Mollusca	Crassostrea gigas	uncharacterized_protein_LOC105324830_isoform_X1	XP_034337554.1	4
Mollusca	Crassostrea gigas	tyrosinase-like_protein_1	XP_034337553.1	4
Mollusca	Pecten maximus	putative_tyrosinase-like_protein_tyr-1	XP_033754329.1	3
Mollusca	Cornu aspersum	hemocyanin_alphaN	AYO86684.1
Mollusca	Pomacea canaliculata	hypothetical_protein_C0Q70_07466	PVD32040.1
Mollusca	Pinctada maxima	tyrosinase_B3.1	AHZ34293.1	4
Mollusca	Pinctada maxima	tyrosinase_B2.1	AHZ34291.1	4
Mollusca	Helix lucorum	hemocyanin_alphaN-subunit_partial	AEO51768.1
Mollusca	Callochiton bouveti	hemocyanin_fg_partial	CAQ30429.1
Mollusca	Nucula nucleus	hemocyanin_isoform_2	CAH10287.1
Mollusca	Helix pomatia	Full_Hemocyanin_beta-C_chain_unit_G	P56823.1
Mollusca	Pomacea canaliculata	hypothetical_protein_C0Q70_07465	PVD32039.1
Mollusca	Hyriopsis cumingii	Tyr	APC92581.1	2
Mollusca	Biomphalaria glabrata	PREDICTED_uncharacterized_protein_LOC106066173	XP_013080599.1	3
Mollusca	Sepia officinalis	Full_Hemocyanin_units_G_and_H	P56826.1
Mollusca	Crassostrea gigas	tyrosinase-like_protein_2	XP_011436252.2	1
Mollusca	Crassostrea gigas	tyrosinase-like_protein_2	XP_034313320.1	4
Mollusca	Phyllochaetopterus prolifica	hemocyanin_partial	AWK28008.2
Mollusca	Mizuhopecten yessoensis	uncharacterized_protein_LOC110463699	XP_021374177.1	4
Mollusca	Mizuhopecten yessoensis	Tyrosinase-like_protein_2	OWF55164.1	4
Mollusca	Pinctada maxima	tyrosinase_B3.2_partial	AHZ34294.1	4
Mollusca	Rapana venosa	Full=Hemocyanin type 2 unit a; AltName: Full=Hemocyanin_RHSS2 subunit; AltName: Full=Hemocyanin Rta; AltName: Full=Hemocyanin heavy structural subunit; AltName: Full=RtH2-a	P80960.2
Mollusca	Rapana venosa	hemocyanin dioxygen-binding functional unit - grosse	JC5632
Mollusca	Octopus sinensis	uncharacterized_protein_LOC115225177	XP_029651985.1	3
Mollusca	Phyllochaetopterus prolifica	hemocyanin_partial	AWK28006.2
Mollusca	Crassostrea virginica	uncharacterized_protein_LOC111133776	XP_022338131.1	4
Mollusca	Crassostrea virginica	uncharacterized_protein_LOC111133732	XP_022338062.1	4
Mollusca	Mizuhopecten yessoensis	uncharacterized_protein_LOC110462590	XP_021372276.1
Mollusca	Mizuhopecten yessoensis	Kielin/chordin-like_protein	OWF41369.1
Mollusca	Biomphalaria glabrata	PREDICTED_uncharacterized_protein_LOC106066172	XP_013080598.1
Mollusca	Pinctada maxima	tyrosinase_B2.2	AHZ34292.1	4
Mollusca	Pteria penguin	tyrosinase	AVI16673.1	4
Mollusca	Crassostrea virginica	uncharacterized_protein_LOC111108967	XP_022300764.1	5
Mollusca	Crassostrea virginica	uncharacterized_protein_LOC111108958	XP_022300755.1	5
Mollusca	Octopus bimaculoides	hypothetical_protein_OCBIM_22010753mg_partial	KOF64212.1
Mollusca	Biomphalaria glabrata	PREDICTED_tyrosinase-like_protein_partial	XP_013065857.1	3
Mollusca	Pinctada maxima	tyrosinase_B1.2	AHZ34290.1	4
Mollusca	Helix pomatia	Full=Hemocyanin, beta-C chain unit D	P12031.2
Mollusca	Crassostrea gigas	uncharacterized_protein_LOC105323046	XP_011420300.2	1
Mollusca	Pecten maximus	uncharacterized_protein_LOC117338035	XP_033755085.1	4
Mollusca	Mytilus edulis	comp85123_c3_seq1	Medu-TYR10	4
Mollusca	Mytilus edulis	comp80529_c1_seq1	Medu-TYR4	1
Mollusca	Mytilus edulis	comp76132_c0_seq1	Medu-TYR11	4
Mollusca	Mytilus edulis	comp87104_c0_seq11	Medu-TYR5	1
Mollusca	Mytilus edulis	comp79670_c1_seq2	Medu-TYR15	4
Mollusca	Mytilus edulis	comp83122_c1_seq1	Medu-TYR12	4
Mollusca	Mytilus edulis	comp83177_c0_seq2	Medu-TYR1	1
Mollusca	Mytilus edulis	comp74994_c0_seq1	Medu-TYR3	1
Mollusca	Mytilus edulis	comp79852_c1_seq2	Medu-TYR2	1
Mollusca	Mytilus coruscus	tyrosinase-like_protein-1_(plaque_soluble)	PSTYR1 - PITYR2	4
Mollusca	Mytilus coruscus	tyrosinase-like_protein-5_(plaque_soluble)	PSTYR5	4
Mollusca	Mytilus coruscus	tyrosinase-like_protein-7_(distal_thread_insoluble)	DTITYR7	1
Mollusca	Mytilus coruscus	tyrosinase-like_protein-8_(distal_thread_insoluble)_	DTITYR8	1
Mollusca	Mytilus galloprovincialis	tyrosinase-like_tyr-3_protein_partial	OPL33388.1	3
Mollusca	Mytilus coruscus	tyrosinase-like_protein-1	AKS48166.1	4
Mollusca	Pinctada maxima	tyrosinase A3	AHZ34288.1
Mollusca	Perna viridis	s00219g143.p1		4
Mollusca	Perna viridis	s00007g254.p1		4
Mollusca	Perna viridis	s00137g39.p1		1
Mollusca	Perna viridis	s00399g5.p1		4
Mollusca	Perna viridis	s00137g35.p1		1
Mollusca	Perna viridis	s00219g145.p1		4
Mollusca	Perna viridis	s00137g37.p1		1
Mollusca	Perna viridis	s00628g2.p1		4
Mollusca	Perna viridis	s00137g34.p1		1
Mollusca	Mytilus edulis	mantle_tyr_R7592923		4
Mollusca	Mytilus edulis	mantle_tyr_S7620474		4
Mollusca	Mytilus edulis	mantle_tyr_R7311925		4
Mollusca	Mytilus edulis	comp66244_c0_seq1	Medu-TYR8	3
Mollusca	Mytilus edulis	comp72405_c0_seq1	Medu-TYR13	4
Mollusca	Mytilus edulis	comp75651_c0_seq1	Medu-TYR6	1
Mollusca	Mytilus edulis	comp76510_c0_seq2	Medu-TYR14	4
Mollusca	Mytilus edulis	comp83597_c2_seq1	Medu-TYR7	2
Mollusca	Mytilus edulis	comp83799_c1_seq1	Medu-TYR16	4
Mollusca	Mytilus edulis	comp83819_c0_seq1	Medu-TYR9	3
Mollusca	Mytilus edulis	comp84313_c0_seq2	Medu-TYR17	4
Mollusca	Mytilus coruscus	Tyrosinase-like_protein-4_(plaque_soluble)	PSTYR4
Mollusca	Mytilus coruscus	tyrosinase-like_protein-6_(proximal_thread_soluble)	PTSTYR6
